# Population differences of chromosome 22q11.2 duplication structure predispose differentially to microdeletion and inversion

**DOI:** 10.1101/2025.07.04.662981

**Authors:** David Porubsky, DongAhn Yoo, Philip C. Dishuck, Nidhi Koundinya, Erika Souche, William T. Harvey, Katherine M. Munson, Kendra Hoekzema, Daniel D. Chan, Tiffany Y. Leung, Marta S. Santos, Senne Meynants, Ann Swillen, Jeroen Breckpot, Vasiliki Tsapalou, Patrick Hasenfeld, Jan O. Korbel, Peter M. Lansdorp, Joris R. Vermeesch, Evan E. Eichler

**Affiliations:** Department of Genome Sciences, University of Washington School of Medicine, Seattle, WA, USA; European Molecular Biology Laboratory (EMBL), Genome Biology Unit, Heidelberg, Germany; Laboratory of Cytogenetics and Genome Research, Centre for Human Genetics, KU Leuven, Leuven, 3000, Belgium; Terry Fox Laboratory, BC Cancer Research Institute, Vancouver, BC, Canada; Department of Medical Genetics, University of British Columbia, Vancouver, BC, Canada; Department of Human Genetics, Centre for Human Genetics, University Hospitals Leuven, Leuven, 3000, Belgium; Howard Hughes Medical Institute, University of Washington, Seattle, WA 98195, USA

## Abstract

The most common genomic disorder, chromosome 22q11.2 microdeletion syndrome (22q11.2DS), is mediated by highly identical and polymorphic segmental duplications (SDs) known as low copy repeats (LCRs; regions A-D) that have been challenging to sequence and characterize. Here, we report the sequence-resolved genomic architecture of 135 chromosome 22q11.2 haplotypes from diverse 1000 Genomes Project samples. We find that more than 90% of the copy number variation is polarized to the most proximal LCR region A (LCRA) where 50 distinct structural configurations are observed (∼189 kbp to ∼2.15 Mbp or 11-fold length variation). A higher-order SD cassette structure of 105 kbp in length, flanked by 25 kbp long inverted repeats, drives this variation and emerged in the human–chimpanzee ancestral lineage later expanding in humans ∼1.0 [0.8-1.2] million years ago. African LCRA haplotypes are significantly longer (p=0.0047) when compared to non-Africans yet are predicted to be more protected against recurrent microdeletions (p=0.00053) due to a preponderance of flanking SDs in an inverted orientation. Conversely, we identified nine distinct inversion polymorphisms, including five recurrent ∼2.28 Mbp inversions extending across the critical region (LCRA-D) and four smaller inversions (two LCRA-B, one LCRC-D, and one LCRB-D); 7/9 of these events were identified in haplotypes of African and admixed American ancestry. Finally, we sequence and assemble four families and show that LCRA-D deletion breakpoints map to the 105 kbp repeat unit while inversion breakpoints associate with the 25 kbp repeats adjacent to palindromic AT-rich regions. In one family, we observe evidence of more complex unequal crossover events associated with gene conversion and multiple breakpoints. Our findings suggest that specific haplotype configurations are protective and susceptible to chromosome 22q11.2DS while recurrent large-scale inversions help to explain why this syndrome is less prevalent among individuals of African descent.
