## Supplementary Table 3 for "Population differences of chromosome 22q11.2 duplication structure predispose differentially to microdeletion and inversion"

### Sheet: Sheet1
Table S3: Defined SD block boundaries in T2T-CHM13 used in this study
seqnames	start	end	width	SD block ID
chr22	18846123	19410825	564703	A
chr22	20643128	20766966	123839	B
chr22	21076285	21146770	70486	C
chr22	21520158	21976302	456145	D
chr22	22663296	22742024	78729	E
